# Do glucocorticoids indicate stress? Meta-analysis reveals a tight association between glucocorticoids and metabolic rate

**DOI:** 10.1101/2023.04.17.537243

**Authors:** Blanca Jimeno, Simon Verhulst

## Abstract

Glucocorticoid (GC) variation has long been thought to reflect variation in organismal ‘stress’, but associations between GCs and Darwinian fitness components are diverse in magnitude, direction, and highly context-dependent. This paradox reveals our poor understanding of the causes of GC variation, contrasting with the detailed knowledge of the functional consequences of GC variation. Amongst an array of effects in many physiological systems, GCs orchestrate energy availability to anticipate and recover from predictable and unpredictable environmental fluctuations and challenges. Although this is mechanistically well-known, the extent to which GC levels are quantitatively explained by energy metabolism is unresolved. We investigated this association through meta-analysis, selecting studies of endotherms in which (1) an experiment was performed that affected metabolic rate and (2) metabolic rate and GC-levels were measured simultaneously. We found that an increase in metabolic rate was associated with an increase in GC levels in 20 out of 21 studies (32 out of 35 effect sizes). More importantly, there was a strong positive correlation between the increases in metabolic rate and GCs (p=0.003). This pattern was similar in birds and mammals, and independent of the nature of the experimental treatment. We conclude that metabolic rate is a major driver of GC variation within individuals. Stressors often affect metabolic rate, leading us to question whether GC levels provide information on ‘stress’ beyond the stressor’s effect on metabolic rate.
