## Supplementary Table 2 for "Do glucocorticoids indicate stress? Meta-analysis reveals a tight association between glucocorticoids and metabolic rate"

Study ID	Author	Reference	Taxa	NewTaxa	TaxaH	Species	NewSpecies	MethodMR	MethodGC	Treatment MR	TreatType	Metabolic variable	HRMR	ssM	Cohen DM	CI1M	CI2M	CIM	seM	GC variable	ssGC	Cohen DGC	CI1GC	CI2GC	CIGC	seGC	Weight	Beforeafter	Withinin
1	Cohen et al. 2007	Cohen, A., Hau, M., & Wikelski, M. (2008). Stress, metabolism, and antioxidants in two wild passerine bird species. Physiological and Biochemical Zoology, 81(4), 463-472.	Bird	1	1	Gray catbird	1	Means and sd	Means and sd	Cold	1	O2 consumption	1	5	3.95	1.92	5.99	2.04	1.038265306	Corticosterone	5	0.55	-0.66	1.76	1.21	0.617346939	2.236067977	0	0
1	Cohen et al. 2007	Cohen, A., Hau, M., & Wikelski, M. (2008). Stress, metabolism, and antioxidants in two wild passerine bird species. Physiological and Biochemical Zoology, 81(4), 463-472.	Bird	1	1	House sparrow	2	Means and sd	Means and sd	Cold	1	O2 consumption	1	9	1.61	0.6	2.6	0.99	0.510204082	Corticosterone	9	0.55	-0.66	1.76	1.21	0.617346939	3	0	0
2	Booth-McLean et al. 2007	Booth-Mclean, M. E., Schwartzkopf-Genswein, K. S., Brown, F. A., Holmes, C. L., Schaefer, A. L., McAllister, T. A., & Mears, G. J. (2007). Physiological and behavioural responses to short-haul transport by stock trailer in finished steers. Canadian journal of animal science, 87(3), 291-297.	Mammal	2	2	Steer	3	Means and sd	Means and sd	Transport	2	HR	2	13	1.004	0.19	1.82	0.816	0.415816327	Cortisol	16	1.098	0.36	1.84	0.742	0.37755102	4	1	1
3	Celi et al. 2010	Celi, F. S., Brychta, R. J., Linderman, J. D., Butler, P. W., Alberobello, A. T., Smith, S., ... & Chen, K. Y. (2010). Minimal changes in environmental temperature result in a significant increase in energy expenditure and changes in the hormonal homeostasis in healthy adults. European journal of endocrinology/European Federation of Endocrine Societies, 163(6), 863.	Mammal	2	3	Human	4	Means and sd	Means and sd	Cold	1	O2 consumption	1	21	0.48	-0.13	1.1	0.62	0.31377551	Cortisol AUC	21	0.27	-0.34	0.88	0.61	0.31122449	4.582575695	0	1
4	Cyr et al. 2008	Cyr, N. E., Wikelski, M., & Romero, L. M. (2008). Increased energy expenditure but decreased stress responsiveness during molt. Physiological and Biochemical Zoology, 81(4), 452-462.	Bird	1	1	European starling	5	Means and sd	Means and sd	1 intruder	2	HR	2	8	0.05	-0.93	1.03	0.98	0.5	Corticosterone	8	-0.41	-1.4	0.58	0.99	0.505102041	2.828427125	0	1
4	Cyr et al. 2008	Cyr, N. E., Wikelski, M., & Romero, L. M. (2008). Increased energy expenditure but decreased stress responsiveness during molt. Physiological and Biochemical Zoology, 81(4), 452-462.	Bird	1	1	European starling	5	Means and sd	Means and sd	5 intruder	2	HR	2	8	0.57	-0.43	1.57	1	0.510204082	Corticosterone	8	0.24	-0.74	1.23	0.99	0.50255102	2.828427125	0	1
4	Cyr et al. 2008	Cyr, N. E., Wikelski, M., & Romero, L. M. (2008). Increased energy expenditure but decreased stress responsiveness during molt. Physiological and Biochemical Zoology, 81(4), 452-462.	Bird	1	1	European starling	5	Means and sd	Means and sd	Restraint	2	HR	2	8	1.33	0.25	2.41	1.08	0.551020408	Corticosterone	8	0.99	-0.05	2.03	1.04	0.530612245	2.828427125	0	1
5	Frank et al. 1997	Frank, S. M., Higgins, M. S., Fleisher, L. A., Sitzmann, J. V., Raff, H., & Breslow, M. J. (1997). Adrenergic, respiratory, and cardiovascular effects of core cooling in humans. American Journal of Physiology-Regulatory, Integrative and Comparative Physiology, 272(2), R557-R562.	Mammal	2	3	Human	4	Means and sd	Means and sd	Warm vs. cold infusion	1	O2 consumption	1	9	2.46	1.23	3.68	1.22	0.625	Cortisol	9	1.19	0.19	2.19	1	0.510204082	3	0	1
6	Jimeno et al. 2018	Jimeno, B., Hau, M., & Verhulst, S. (2017). Strong association between corticosterone levels and temperature-dependent metabolic rate in individual zebra finches. Journal of Experimental Biology, 220(23), 4426-4431.	Bird	1	1	Zebra finch	6	t test, equal ss	t test, equal ss	Cold	1	O2 consumption	1	34	1.98	1.16	2.8	0.82	0.418367347	Corticosterone	34	0.93	0.22	1.63	0.7	0.359693878	5.830951895	0	1
6	Jimeno et al. 2018	Jimeno, B., Hau, M., & Verhulst, S. (2018). Corticosterone levels reflect variation in metabolic rate, independent of ‘stress’. Scientific reports, 8(1), 1-8.	Bird	1	1	Zebra finch	6	t test, equal ss	t test, equal ss	Noise	2	O2 consumption	1	36	2	1.2	2.8	0.8	0.408163265	Corticosterone	36	0.75	0.07	1.43	0.68	0.346938776	6	0	1
7	Kaciuba-Uscilko et al. 1992	Kaciuba-Uscilko, H., Kruk, B., Szczypaczewska, M., Opaszowski, B., Stupnicka, E., Bicz, B., & Nazar, K. (1992). Metabolic, body temperature and hormonal responses to repeated periods of prolonged cycle-ergometer exercise in men. European journal of applied physiology and occupational physiology, 64(1), 26-31.	Mammal	2	3	Human	4	Means and sd	Means and sd	Exercise	3	O2 consumption	1	10	9.7	6.6	12.8	3.1	1.581632653	Cortisol	10	1.03	0.1	2	0.97	0.484693878	3.16227766	1	1
8	Kaselman et al. 2017	Keselman, B., Vergara, M., Nyberg, S., & Nystrom, F. H. (2017). A randomized cross-over study of the acute effects of running 5 km on glucose, insulin, metabolic rate, cortisol and Troponin T. PloS one, 12(6), e0179401.	Mammal	2	3	Human	4	Means and sd	Means and sd	Exercise	3	Kcal consumption	1	17	0.75	0.06	1.45	0.7	0.354591837	Cortisol	17	1.33	0.59	2.07	0.74	0.37755102	4.123105626	0	1
9	Kleist et al. 2017	Kleist, B., Wahrburg, U., Stehle, P., Schomaker, R., Greiwing, A., Stoffel-Wagner, B., & Egert, S. (2017). Moderate walking enhances the effects of an energy-restricted diet on fat mass loss and serum insulin in overweight and obese adults in a 12-week randomized controlled trial. The Journal of nutrition, 147(10), 1875-1884.	Mammal	2	3	Human	4	Means and sd	Means and sd	Exercise	3	O2 consumption / body mass (diet)	1	38	0.25	-0.19	0.68	0.43	0.221938776	Cortisol	38	0.095	-0.34	0.53	0.435	0.221938776	6.164414003	0	0
10	Nephew & Romero 2010	Nephew, B. C., & Romero, L. M. (2003). Behavioral, physiological, and endocrine responses of starlings to acute increases in density. Hormones and Behavior, 44(3), 222-232.	Bird	1	1	European starling	5	Means and sd	Means and sd	Intruder	2	HR	2	8	0.67	-0.34	1.67	1	0.512755102	Corticosterone	8	2.23	0.98	3.47	1.24	0.635204082	2.828427125	0	1
10	Nephew & Romero 2010	Nephew, B. C., & Romero, L. M. (2003). Behavioral, physiological, and endocrine responses of starlings to acute increases in density. Hormones and Behavior, 44(3), 222-232.	Bird	1	1	European starling	5	Means and sd	Means and sd	Intruder	2	HR	2	8	0.15	-0.83	1.13	0.98	0.5	Corticosterone	8	0.35	-0.63	1.34	0.99	0.50255102	2.828427125	0	1
11	Peake et al. 2014	Peake, J. M., Tan, S. J., Markworth, J. F., Broadbent, J. A., Skinner, T. L., & Cameron-Smith, D. (2014). Metabolic and hormonal responses to isoenergetic high-intensity interval exercise and continuous moderate-intensity exercise. American Journal of Physiology-Endocrinology and Metabolism, 307(7), E539-E552.	Mammal	2	3	Human	4	Means and sd	Means and sd	Exercise	3	KJ/min	1	10	2.39	1.2	3.5	1.11	0.586734694	Cortisol	10	1.26	0.3	2.2	0.94	0.484693878	3.16227766	0	1
12	Sramek et al. 1999	Šrámek, P., Šime?ková, M., Janský, L., Šavlíková, J., & Vybíral, S. (2000). Human physiological responses to immersion into water of different temperatures. European journal of applied physiology, 81(5), 436-442.	Mammal	2	3	Human	4	Means and sd	Means and sd	Cold	1	O2 consumption	1	10	4.9	3.16	6.7	1.8	0.903061224	Cortisol	10	0.28	-0.6	1.16	0.88	0.448979592	3.16227766	0	1
12	Sramek et al. 1999	Šrámek, P., Šime?ková, M., Janský, L., Šavlíková, J., & Vybíral, S. (2000). Human physiological responses to immersion into water of different temperatures. European journal of applied physiology, 81(5), 436-442.	Mammal	2	3	Human	4	Means and sd	Means and sd	Cold	1	O2 consumption	1	10	3.74	2.29	5.19	1.45	0.739795918	Cortisol	10	2.5	1.34	3.68	1.18	0.596938776	3.16227766	0	1
13	Wikelski et al. 1999	Wikelski, M., Lynn, S., Breuner, J. C., Wingfield, J. C., & Kenagy, G. J. (1999). Energy metabolism, testosterone and corticosterone in white-crowned sparrows. Journal of Comparative Physiology A, 185(5), 463-470.	Bird	1	1	White crowned sparrow	7	Means and sd	Means and sd	Photoperiod	3	O2 consumption	1	24	0.46	-0.11	1.03	0.57	0.290816327	Corticosterone	24	-0.11	-0.68	0.45	0.56	0.288265306	4.898979486	1	1
14	Xu et al. 2018	Xu, X. M., Chi, Q. S., Cao, J., & Zhao, Z. J. (2018). The effect of aggression I: the increases of metabolic cost and mobilization of fat reserves in male striped hamsters. Hormones and Behavior, 98, 55-62.	Mammal	2	2	Striped hamster	8	t test, equal ss	t test, unequal ss	Intruder	2	O2 consumption	1	7	1.85	0.6	3.11	1.26	0.640306122	Corticosterone	10	1.45	0.56	2.35	0.9	0.456632653	3.16227766	0	0
15	Beerling et al. 2011	Beerling, W., Koolhaas, J. M., Ahnaou, A., Bouwknecht, J. A., de Boer, S. F., Meerlo, P., & Drinkenburg, W. H. I. M. (2011). Physiological and hormonal responses to novelty exposure in rats are mainly related to ongoing behavioral activity. Physiology & behavior, 103(3-4), 412-420.	Mammal	2	2	Rat	9	Means and sd	Means and sd	Novelty	2	HR	2	6	5.17	2.9	7.43	2.26	1.155612245	Corticosterone	6	1.56	0.32	2.81	1.25	0.635204082	2.449489743	0	1
16	deBruijn & Romero 2011	de Bruijn, R., & Romero, L. M. (2011). Behavioral and physiological responses of wild-caught European starlings (Sturnus vulgaris) to a minor, rapid change in ambient temperature. Comparative Biochemistry and Physiology Part A: Molecular & Integrative Physiology, 160(2), 260-266.	Bird	1	1	European starling	5	Means and sd	Means and sd	Noise	2	HR	2	9	0.56	-0.38	1.5	0.94	0.479591837	Corticosterone	9	1.2	0.2	2.2	1	0.510204082	3	0	1
16	deBruijn & Romero 2011	de Bruijn, R., & Romero, L. M. (2011). Behavioral and physiological responses of wild-caught European starlings (Sturnus vulgaris) to a minor, rapid change in ambient temperature. Comparative Biochemistry and Physiology Part A: Molecular & Integrative Physiology, 160(2), 260-266.	Bird	1	1	European starling	5	Means and sd	Means and sd	Air	1	HR	2	9	1.04	0.06	2.02	0.98	0.5	Corticosterone	9	1.33	0.31	2.35	1.02	0.520408163	3	0	1
16	deBruijn & Romero 2011	de Bruijn, R., & Romero, L. M. (2011). Behavioral and physiological responses of wild-caught European starlings (Sturnus vulgaris) to a minor, rapid change in ambient temperature. Comparative Biochemistry and Physiology Part A: Molecular & Integrative Physiology, 160(2), 260-266.	Bird	1	1	European starling	5	Means and sd	Means and sd	Cold	1	HR	2	9	1.83	0.73	2.93	1.1	0.56122449	Corticosterone	9	1.57	0.5	2.62	1.05	0.540816327	3	0	1
17	deBruijn & Romero 2013	de Bruijn, R., & Romero, L. M. (2013). Artificial rain and cold wind act as stressors to captive molting and non-molting European starlings (Sturnus vulgaris). Comparative Biochemistry and Physiology Part A: Molecular & Integrative Physiology, 164(3), 512-519.	Bird	1	1	European starling	5	Means and sd	Means and sd	Rain	1	HR	2	12	0.13	-0.7	0.91	0.78	0.410714286	Corticosterone	12	0.15	-0.73	1.02	0.87	0.446428571	3.464101615	0	1
17	deBruijn & Romero 2013	de Bruijn, R., & Romero, L. M. (2013). Artificial rain and cold wind act as stressors to captive molting and non-molting European starlings (Sturnus vulgaris). Comparative Biochemistry and Physiology Part A: Molecular & Integrative Physiology, 164(3), 512-519.	Bird	1	1	European starling	5	Means and sd	Means and sd	Cold wind	1	HR	2	12	0.36	-0.44	1.17	0.81	0.410714286	Corticosterone	12	0.64	-0.26	1.54	0.9	0.459183673	3.464101615	0	1
17	deBruijn & Romero 2013	de Bruijn, R., & Romero, L. M. (2013). Artificial rain and cold wind act as stressors to captive molting and non-molting European starlings (Sturnus vulgaris). Comparative Biochemistry and Physiology Part A: Molecular & Integrative Physiology, 164(3), 512-519.	Bird	1	1	European starling	5	Means and sd	Means and sd	Rain + cold wind	1	HR	2	12	0.51	-0.3	1.33	0.82	0.415816327	Corticosterone	12	0.58	-0.31	1.48	0.9	0.456632653	3.464101615	0	1
18	Hipolide et al. 2006	Hipolide, D. C., Suchecki, D., de Carvalho Pinto, A. P., Chiconelli Faria, E., Tufik, S., & Luz, J. (2006). Paradoxical sleep deprivation and sleep recovery: effects on the hypothalamic–pituitary–adrenal axis activity, energy balance and body composition of rats. Journal of neuroendocrinology, 18(4), 231-238.	Mammal	2	2	Rat	9	Means and sd	Means and sd	Sleep deprivation	3	Kcal consumption	1	10	1.65	0.64	2.67	1.02	0.517857143	Corticosterone	10	0.89	-0.03	1.81	0.92	0.469387755	3.16227766	0	0
19	Nephew et al. 2003	Nephew, B. C., Kahn, S. A., & Romero, L. M. (2003). Heart rate and behavior are regulated independently of corticosterone following diverse acute stressors. General and comparative endocrinology, 133(2), 173-180.	Bird	1	1	European starling	5	Means and sd	Means and sd	Acoustic	2	HR	2	18	1.15	0.44	1.85	0.7	0.359693878	Corticosterone	15	0.38	-0.34	1.1	0.72	0.367346939	3.872983346	0	1
19	Nephew et al. 2003	Nephew, B. C., Kahn, S. A., & Romero, L. M. (2003). Heart rate and behavior are regulated independently of corticosterone following diverse acute stressors. General and comparative endocrinology, 133(2), 173-180.	Bird	1	1	European starling	5	Means and sd	Means and sd	Antagonist	2	HR	2	18	1.63	0.87	2.38	0.75	0.385204082	Corticosterone	15	0.72	-0.02	1.46	0.74	0.37755102	3.872983346	0	1
19	Nephew et al. 2003	Nephew, B. C., Kahn, S. A., & Romero, L. M. (2003). Heart rate and behavior are regulated independently of corticosterone following diverse acute stressors. General and comparative endocrinology, 133(2), 173-180.	Bird	1	1	European starling	5	Means and sd	Means and sd	Novel human	2	HR	2	18	1.89	1.1	2.67	0.78	0.400510204	Corticosterone	15	0.38	-0.35	1.1	0.72	0.369897959	3.872983346	0	1
19	Nephew et al. 2003	Nephew, B. C., Kahn, S. A., & Romero, L. M. (2003). Heart rate and behavior are regulated independently of corticosterone following diverse acute stressors. General and comparative endocrinology, 133(2), 173-180.	Bird	1	1	European starling	5	Means and sd	Means and sd	Caretaker	2	HR	2	18	1.94	1.15	2.74	0.8	0.405612245	Corticosterone	15	0.17	-0.55	0.89	0.72	0.367346939	3.872983346	0	1
20	Buwalda et al. 2012	Buwalda, B., Scholte, J., de Boer, S. F., Coppens, C. M., & Koolhaas, J. M. (2012). The acute glucocorticoid stress response does not differentiate between rewarding and aversive social stimuli in rats. Hormones and behavior, 61(2), 218-226.	Mammal	2	2	Rat	9	Means and sd	Means and sd	Sex (vs defeat)	3	HR	2	6	0.83	-0.31	1.96	1.13	0.579081633	Corticosterone	9	0.33	-0.58	1.24	0.91	0.464285714	3	0	1
21	Harlow et al. 1987	Harlow, H. J., Thorne, E. T., Williams, E. S., Belden, E. L., & Gern, W. A. (1987). Adrenal responsiveness in domestic sheep (Ovis aries) to acute and chronic stressors as predicted by remote monitoring of cardiac frequency. Canadian journal of zoology, 65(8), 2021-2027.	Mammal	2	2	Sheep	10	Means and sd	Means and sd	Mild stress	2	HR	2	4	1.38	-0.08	2.84	1.46	0.744897959	Cortisol	4	-0.68	-2.03	0.67	1.35	0.68877551	2	0	1
21	Harlow et al. 1987	Harlow, H. J., Thorne, E. T., Williams, E. S., Belden, E. L., & Gern, W. A. (1987). Adrenal responsiveness in domestic sheep (Ovis aries) to acute and chronic stressors as predicted by remote monitoring of cardiac frequency. Canadian journal of zoology, 65(8), 2021-2027.	Mammal	2	2	Sheep	10	Means and sd	Means and sd	Heavy stress	2	HR	2	4	4.14	1.68	6.6	2.46	1.255102041	Cortisol	4	3.39	1.23	5.56	2.17	1.104591837	2	0	1
